# *CHD8* regulates the balance between proliferation and differentiation of human iPSCs in neural development

**DOI:** 10.1101/732693

**Authors:** Wenzhong Liu, Weilai Dong, Ellen J. Hoffman, Thomas V. Fernandez, Abha R. Gupta

## Abstract

**Background:** *Chromodomain helicase DNA-binding protein 8 (CHD8)*, which encodes a chromatin remodeling protein that regulates Wnt/β-catenin mediated gene expression, is one of the most strongly associated genes with autism spectrum disorder (ASD). Characterization of ASD patients with CHD8 disrupting mutations and animal and stem cell models of CHD8 deficiency suggest that CHD8 plays a role in neurodevelopment.

**Methods:** We generated iPSCs from the T-lymphocytes of a healthy, typically-developing human male and iPSC lines from the same source which were subjected to CRISPR/Cas9-mediated knockdown (KD) of *CHD8*. We subsequently derived neural progenitor cells (NPCs) and neural cells and examined the effects of CHD8 deficiency on cell proliferation and neural differentiation.

**Results:** We observed that, compared to WT, *CHD8* KD: (1) increased the number of iPSC colonies formed, (2) suppressed spontaneous differentiation along the edges of iPSC colonies, (3) increased the proliferation of NPCs, (4) delayed the formation of neural rosettes, (5) delayed neurite outgrowth, (6) decreased the percentage of cells in the G0/G1 phase of the cell cycle, (7) increased the percentage of cells in the G2/M phase of the cell cycle, (8) decreased presence of the neuronal marker MAP2 although not the glial marker GFAP, (9) decreased presence for the excitatory neuronal marker VGLUT1, and (10) decreased presence of the synaptic marker SYN1.

**Conclusions:** Our results suggest that CHD8 deficiency causes alterations in the cell cycle. More specifically, CHD8 KD appears to increase cell proliferation and delay neural differentiation. This may contribute to the pathophysiology of ASD.
