## Supplementary material for "*CHD8* regulates the balance between proliferation and differentiation of human iPSCs in neural development": Table S1

### Sheet: Sheet1
Additional file 3: Table S1. Primer sequences
Forward primer name	Forward primer sequence	Reverse primer name	Reverse primer sequence
Sendai virus detection
SeVF	GGATCACTAGGTGATATCGAGC	SeVR	ACCAG CAAGAGTTTAAGAG TAT GTA TC
Sendai SOX2 F	ATGCACCGCTACGACGTGAGCGC	Sendai SOX2 R	AATGTATCGAAGGTGCTCAA
Sendai Klf4 F	TTCCTGCATGCCAGAGGAGCCC	Sendai Klf4 R	AATGTATCGAAGGTGCTCAA
Sendai cMyc F	TAACTGACTAGCAGGCTTGTCG	Sendai cMyc R	TCCACATACAGTCCTGGATGATGATG
Sendai Oct4 F	CCCGAAAGAGAAAGCGAACCAG	SendaiOct4 R	AATGTATCGAAGGTGCTCAA
CRISPR/Cas9 target
CHD8intron1-1F	cacctgttagtttctagcgtaaga	CHD8intron1-1R	AAACTCTTACGCTAGAAACTAACA
Genome editing donor DNA molecule
HALF	aaggtcggtaccaggacaatctgacatgcact	HALR	cttcttgatatcacgctagaaactaacactt
HARF	tgaaagGCGGCCGCaagaaggtagaggctctagcatct	HARR	tgcatgctcgagttcagcctcctgagtagctggtac
lopEcorVF	agtttctagcgtgat ATAACTTCGTATAGCATACATTATACGAAGTTATcagtggggcaagcttctgacctct	lopEorVR	GCCAGTGTGATGGATATAACTTCGTATAATGTATGCTATACGAAGTTATgatctccataagagaagagggaca
Off-target sites
OffTar1F	ttgaatgatgaaggaatgaatga	OffTar1R	tgaaagacctcgaccttcaa
OffTar2F	gctttcaaggttgagattcctt	OffTar2R	agctgagccttgggatctct
OffTar3F	tggagtccacaactgagcaa	OffTar3R	acaaaattgcaccacgacag
OffTar4F	aaggccttttaacgttcaattt	OffTar4R	tcgtacctttgtgtaaccacagt
OffTar5F	aaggttgtgggatagccttg	OffTar5R	ctggaggagaaagggtgaaa
OffTar6F	tgcagctggtctggattaca	OffTar6R	ttgggtcacttctttatggtactg
OffTar7F	tgaccaccaatacttaaggaaaaa	OffTar7R	tgagcatctaacccctcCTTt
OffTar8F	gctgaactccactcactcctg	OffTar86R	tcttctttcttacgctgggact
OffTar9F	gttcatggcacagctagcaa	OffTar9R	tgttccactccacaaggtga
OffTar10F	gctctgaggaaactggtggt	OffTar10R	tatgcaaacacgcaaacaca
OffTar11F	tgggcatgcaaagtcaaata	OffTar11R	ctgctttgtcctccgtatcc
OffTar12F	acccaatggcatcaacaaat	OffTar12R	agatgaggcccaatgacatc
OffTar13F	tcccaatacaggttggtggt	OffTar13R	gcatcctccacaacatttga
OffTar14F	gctttgtaactcagaagcccaat	OffTar14R	cgggtttatggaaatagggtta
OffTar15F	tggggaagcaaagagttcat	OffTar15R	cccaggaaaatctgagacca
OffTar16F	acctgagttctcggtgaggt	OffTar16R	cgccttttgctttgtttagc
OffTar17F	ttttgcctgaattcccaaat	OffTar17R	tctctgaggtaggtgctggt
OffTar18F	gcctccagaactgtaagacaaga	OffTar18R	ggcttcttgctactgcacaa
OffTar19F	aaatagagatcactttgcaatcaa	OffTar19R	ggtttaaatgtgggtagttgaca
OffTar20F	aaatagagatcactttgcaatcaa	OffTar20R	ggtttaaatgtgggtagatgaca
qRT-PCR
CHD8 q3F	CTGCACAGTCACCTCGAGAA	CHD8 q3R	TGGTTCTTGCACTGGTTCAG
CHD8 q5F	CTGTTTGGGAATGGAACCAG	CHD8 q5R	CTGCTCTCTGGTGCAATAGG
iPSC pluripotency
nanogF	CAG CCC CGA TTC TTC CAC CAG TCC C	nanogR	CGG AAG ATT CCC AGT CGG GTT CAC C
Sox2F	GGG AAA TGG GAG GGG TGC AAA AGA GG	Sox2R	TTG CGT GAG TGTGGA TGG GAT TGG TG
L-myc F	GTG AGT CCC CCA CCT GTA GA	L-myc R	TTA GTA GCC AGT GAG GTA TGC AAT TC
Oct3/4F	GAC AGG GGG AGG GGA GGA GCT AGG	Oct3/4R	CTT CCC TCC AAC CAG TTG CCC CAA AC
Lin28F	CAC CAT GGG CTC CGT GTC CAA CCA GCA G	Lin28R	TCA ATT CTG TGC CTC CGG GAG CAG GGT AGG
c-MycF	GCG TCC TGG GAA GGG AGA TCC GGA GC	c-MycR	TTG AGG GGC ATC GTC GCG GGA GGC TG
Klf4F	ACG ATC GTG GCC CCG GAA AAG GAC C	Klf4R	TGA TTG TAG TGC TTT CTG GCT GGG CTC C
G3PDHF	ACC ACA GTC CAT GCC ATC AC	G3PDHR	TCC ACC ACC CTG TTG CTG TA
