## Supplementary material for "*CHD8* regulates the balance between proliferation and differentiation of human iPSCs in neural development": Table S2

### Sheet: Sheet1
Additonal file 4: Table S2. Antibodies
Antibody	Species	Manufacturer	Catalog #
SMC	Mouse	Dako	M0851
SOX2	Rabbit	Millipore	AB5603
GFAP	Rabbit	Invitrogen	180063
TRA-1-60	Mouse	Cell Signaling	4746S
Nestin	Rabbit	Millipore	ABD69
PAX6	Rabbit	Thermo Scientific	PA5-25870
SOX2	Rabbit	BioLegend	630802
VGLUT1	Rabbit	Cell Signaling	12331S
MAP2	Mouse	Invitrogen	131500
Alpha1-fetoprotein	Rabbit	DAKO	N1501
SYN1	Rabbit	Cell Signaling	5297P
CHD8	Rabbit	Cell Signaling	7656S
CHD8	Rabbit	Novus	NB100-60417
